# PacBio amplicon sequencing method to measure pilin antigenic variation frequencies of *Neisseria gonorrhoeae*

**DOI:** 10.1101/706598

**Authors:** Egon A. Ozer, Lauren L. Prister, Shaohui Yin, Billy H. Ward, Stanimir Ivanov, H Steven Seifert

## Abstract

Gene diversification is a common mechanism pathogens use to alter surface structures to aid in immune avoidance. *Neisseria gonorrhoeae* uses a gene conversion-based diversification system to alter the primary sequence of the gene encoding the major subunit of the pilus*, pilE*. Antigenic variation occurs when one of the non-expressed 19 silent copies donates part of its DNA sequence to *pilE*. We have developed a method using Pacific Biosciences amplicon sequencing and custom software to determine pilin antigenic variation frequencies. The program analyzes 37 variable regions across the strain FA1090 1-81-S2 *pilE* gene and can be modified to determine sequence variation from other starting *pilE* sequences or other diversity generation systems. Using this method, we measured pilin antigenic variation frequencies for various derivatives of strain FA1090 and showed we can also analyze pilin antigenic variation frequencies during macrophage infection.
