## Supplementary material for "PacBio amplicon sequencing method to measure pilin antigenic variation frequencies of *Neisseria gonorrhoeae*": Supplimental Tables

### Sheet: Supp T1
Pool name	strain and condition	PilRBS	TTTCCCCTTTCAATTAGGAG	SP3A	CCGGAACGGACGACCCCG
20a	recA6 0 IPTG 22 hrs	bc1031pilRBS	GATGTCTGAGTGTGTGTTTCCCCTTTCAATTAGGAG	bc1031OpaERev	GATGTCTGAGTGTGTGGGGTTCCGGGCGGTGTTTC
23a	recA6 1 mM IPTG 22 hrs	bc1034pilRBS	ATGTGTATATAGATATTTTCCCCTTTCAATTAGGAG	bc1034OpaERev	ATGTGTATATAGATATGGGTTCCGGGCGGTGTTTC
20b	recA6 1 mM IPTG 22 hrs	bc1036pilRBS	GAGACACGTCGCACACTTTCCCCTTTCAATTAGGAG	bc1036OpaERev	GAGACACGTCGCACACGGGTTCCGGGCGGTGTTTC
1a	FA1090 grown for 22 hrs	bc1002pilRBS	ACACACAGACTGTGAGTTTCCCCTTTCAATTAGGAG	bc1002OpaERev	ACACACAGACTGTGAGGGGTTCCGGGCGGTGTTTC
1b	FA1090 grown for 22 hrs	bc1009pilRBS	ACACACGCGAGACAGATTTCCCCTTTCAATTAGGAG	bc1009OpaERev	ACACACGCGAGACAGAGGGTTCCGGGCGGTGTTTC
23b	FA1090 G4 mutant 22 hrs	bc1040pilRBS	TGTCATATGAGAGTGTTTTCCCCTTTCAATTAGGAG	bc1040OpaERev	TGTCATATGAGAGTGTGGGTTCCGGGCGGTGTTTC
31b	FA1090 garP-10 22 hrs	bc1006pilRBS	CATATATATCAGCTGTTTTCCCCTTTCAATTAGGAG	bc1006OpaERev	CATATATATCAGCTGTGGGTTCCGGGCGGTGTTTC
33a	FA1090 garP-35 22 hrs	bc1049pilRBS	ACACGTGTGCTCTCTCTTTCCCCTTTCAATTAGGAG	bc1049OpaERev	ACACGTGTGCTCTCTCGGGTTCCGGGCGGTGTTTC
33b	FA1090 garP-35 22 hrs	bc1020pilRBS	CACGACACGACGATGTTTTCCCCTTTCAATTAGGAG	bc1020OpaERev	CACGACACGACGATGTGGGTTCCGGGCGGTGTTTC
3a	Macrophage recA6 inoculum	bc1006pilRBS	CATATATATCAGCTGTTTTCCCCTTTCAATTAGGAG	bc1006OpaERev	CATATATATCAGCTGTGGGTTCCGGGCGGTGTTTC
19a	Macrophage recA6 -K 0 IPTG 12 hrs	bc1029pilRBS	TATATATGTCTATAGATTTCCCCTTTCAATTAGGAG	bc1029OpaERev	TATATATGTCTATAGAGGGTTCCGGGCGGTGTTTC
30a	Macrophage recA6 -K +IPTG 12 hrs	bc1046pilRBS	GATATATCGAGTATATTTTCCCCTTTCAATTAGGAG	bc1046OpaERev	GATATATCGAGTATATGGGTTCCGGGCGGTGTTTC
31a	Macrophage recA6 +K 0 IPTG 12 hrs	bc1047pilRBS	TGTCATGTGTACACACTTTCCCCTTTCAATTAGGAG	bc1047OpaERev	TGTCATGTGTACACACGGGTTCCGGGCGGTGTTTC
32a	Macrophage recA6 +K + IPTG 12 hrs	bc1048pilRBS	GTGTGCACTCACACTCTTTCCCCTTTCAATTAGGAG	bc1048OpaERev	GTGTGCACTCACACTCGGGTTCCGGGCGGTGTTTC
27b	Macrophage recA6 inoculum	bc1048pilRBS	GTGTGCACTCACACTCTTTCCCCTTTCAATTAGGAG	bc1048OpaERev	GTGTGCACTCACACTCGGGTTCCGGGCGGTGTTTC
28b	Macrophage recA6 -K 0 IPTG 12 hrs	bc1049pilRBS	ACACGTGTGCTCTCTCTTTCCCCTTTCAATTAGGAG	bc1049OpaERev	ACACGTGTGCTCTCTCGGGTTCCGGGCGGTGTTTC
29b	Macrophage recA6 -K +IPTG 12 hrs	bc1002pilRBS	ACACACAGACTGTGAGTTTCCCCTTTCAATTAGGAG	bc1002OpaERev	ACACACAGACTGTGAGGGGTTCCGGGCGGTGTTTC
30b	Macrophage recA6 +K 0 IPTG 12 hrs	bc1003pilRBS	ACACATCTCGTGAGAGTTTCCCCTTTCAATTAGGAG	bc1003OpaERev	ACACATCTCGTGAGAGGGGTTCCGGGCGGTGTTTC
32b	Macrophage recA6 +K + IPTG 12 hrs	bc1007pilRBS	TCTGTATCTCTATGTGTTTCCCCTTTCAATTAGGAG	bc1007OpaERev	TCTGTATCTCTATGTGGGGTTCCGGGCGGTGTTTC
Footnotes: Primers with PacBio barcodes for each strain and condition are listed.

### Sheet: Supp T2
nt position	160	162	163	167-168	173	176	180-181	187-188	195-199	205-210	223-234	239	253	255-258	262-264	267-273	282	289-290	295-298	301-302	304-305	315	322	326	332	347	350	355	358-359	364	394-395	400-441	445	447	452	474	477-492
1c1	G	T	G	GG	G	C	TC	AC	GAAAG	GGTGAT	TCCCCCGCCGACAAA	A	C	GAAA	GAA	CGCAAAA	T	GA	AAAC	AG	GG	A	A	G	A	C	A	G	GA	T	AA	GACGCCGGCGCCAAAGCCGACGACGTCAAAGCCGACGCCGCCAACGCC	G	A	A	C	TGAATCATCTGCCACC
1c2	G	T	A	GG	G	C	TC	AA	GAAAG	ACTTCT	TCCCCCGCCGAA	A	A	AAGC	ACG	CGCAAAA	T	CA	AATC	AG	GG	T	A	A	A	C	A	G	AA	T	AC	AACGACGCCAAAGCCGACGCCAAAGACGACACCGTCACCGCC	G	A	A	C	TGAATCATCTGCC
1c3	G	T	G	GG	G	C	TC	AA	GGAAA	ACTTCT	TCCCCCCCCTCCGAC	A	A	AGAG	GAA	TAAAAAC	T	AC	CTTT	AG	GG	T	A	G	A	C	G	G	AA	T	AC	GCCAAAGCCGACGCCGACGCCGACGCCGCCGGCAAAGACACCACCAAC	G	C	A	C	TGAATCATCTGCCGTT
1c4	G	T	G	GG	G	T	TC	GA	GGAAG	ACTTCT	TCCCCCCCCACCGAC	A	A	AAGC	ACG	CGCAAAA	C	GA	GCTT	AC	GG	T	A	G	A	C	A	C	GA	-	AA	GACGCCGGCGCCAAAACCGGCGCCGACGACGTCAAAGCCGACGGCAAAGACACCGACAAA	A	C	A	C	TAAATCATCTGCCGTT
1c5	G	T	A	AG	A	T	TC	GA	CAAAG	GGCTCT	TCCGCTTCAAAA	T	A	GGAA	AAA	CGAAAAC	C	CA	GCTT	AG	AA	A	A	A	A	C	A	G	AA	T	AA	ACCGAAGCCAACGCCAAAGCCGGCACCGACGACGTCGCCAAAGACGACACCGCCGGCACCAAA	G	C	G	C	TGAATCATCG
2c1	G	C	A	AA	A	C	TA	GA	CGCCG	GGCGCT	TCCGCTTCAACA	A	C	GAAA	GAA	CGCAAAA	T	CA	GCTT	AC	GG	A	C	A	A	C	A	C	GA	T	AC	ACCGGCGACAACGACGACACCGTTGCCGACGCCAACAACGCC	G	C	A	C	TAAACATGATGCCAAA
2c2	G	T	A	AG	G	C	TC	GA	GAAAG	GACAAG	TCCCCCCCCTCCAAC	A	G	AAGC	ACG	CACAAAC	T	AC	CTTT	AG	GG	T	A	G	A	C	A	C	GC	T	CA	GCCAAAGCCGACGACGCCGTCACCGCCGACGCCAACAACGCC	G	C	A	T	TACGTCATCTGCCAAA
2c3	G	T	A	AG	A	T	TC	AT	GGAAA	GACAAG	TCTTCTTCATCA	A	A	GGAA	AAA	CGAAAAC	C	AC	AATT	AG	AA	A	A	A	G	C	A	G	AA	T	AA	GCCAACGTTGCCGCCGCCAACGACGACGACGTTACCGACGACAAAAACAACAACGGC	G	C	A	C	TAAATCATCTGCC
2c4	G	T	G	GG	G	T	TC	GA	GGAAG	ACTTCT	TCCCCCCCACCGA	A	A	AAGC	ACG	CGCAAAA	C	GA	GCTT	AC	GG	T	A	G	A	C	A	C	GA	T	AA	GCCGACAACAACGGCAACATTACCGCCGACAACGGCAACGCC	G	A	A	C	TGAATCATCTGCC
2c5	G	T	G	GG	A	T	TC	GA	GGAAA	GACAAG	TCCGCCTCCGAC	A	A	AAGC	ACG	CGCAAAA	T	GA	GCTT	AC	GG	A	C	G	A	C	A	G	AA	T	AA	ACCGAAGCCAACGCCAAAGCCGGCACCGACGACGTCGCCAAAGACGACACCGCCGGCACCAAA	G	C	A	C	TGAATCATCG
2c6	G	T	A	GG	G	C	TC	AT	GAAAG	ACTTCT	TCCTCCGCCGCCGAC	A	C	GAAA	GAA	CAACAAC	T	AC	GCTT	AG	AA	A	C	G	G	C	A	G	AA	-	AC	GACGACAAAGCCAAAGACGACGTCAAAGCCGACGGCACCGCCGGCACCAAA	G	C	A	C	TGAATCATCG
3c1	G	T	G	GG	A	T	TC	GA	GGAAA	ACTTCT	TCCTCCGACAAA	A	C	GAAA	GAA	CGCAAAA	T	CA	GCTT	AC	GG	A	C	G	A	C	A	C	GA	T	AC	AACGACGCCAAAGCCGACGACGTCAAAGCCGACGCCGCCAACGCC	G	A	A	C	TGAATCATCTGCCACC
3c2	C	C	A	AA	A	T	-A	GA	CAAAG	GGCTCT	TCCGCTTCAACA	A	C	GAAA	GAA	CACAAAC	T	CA	GCTT	AC	GG	A	A	G	A	C	G	C	GA	T	AA	GACGACGCCGCCGCCAAAGACGACACCGTCACCGCCGACGCCACCGGCAACGACGGCAAA	G	C	A	C	TAAATCAACTGCCGTT
3c3	G	C	A	AG	A	T	TC	AT	GAAAG	ACTTCT	AACCCCACCGAC	A	G	AAGC	ACG	CACAAAC	T	AA	CTTT	AG	GG	A	C	G	G	C	A	G	GC	T	AA	ACCGAAGCCAACGCCGACGCCGCCGGCAAAGACACCACCAACGGC	A	C	A	C	CCCGTTCTCTGCTAGC
6c1	G	T	A	GG	A	T	TA	AA	CGCCG	GGCGCT	TCCCCCGCCACCGA	A	A	GGAA	AAA	CGAAAAC	C	CA	GCTT	AC	GG	T	A	G	A	C	A	C	GA	T	AA	GACGCCGGCGCCAAAACCGGCGCCGACGACGTCAAAGCCGACGGCAACAACGGC	A	C	A	C	TAAACATGATGCCAAA
6c2	G	T	G	GG	A	C	TC	AA	GGAAG	ACTTCT	TCCCCCCCTCCGAC	A	C	AAGC	ACG	CGCAAAC	T	GA	AAAT	GA	GG	A	A	G	A	G	G	G	AA	T	AA	GACGCCAACAACGCCAACAACGACGCCGTCACCGACGACACCACCGGCAACGGCAACGAAAAA	G	A	A	C	TGAATCATCTGCCGTT
6c3	-	-	-	--	A	C	TA	AA	CGCAA	GGCGCT	TCCGCCTCCGAC	A	G	AAGC	ACG	CGAAAAA	T	AA	CTTT	AG	GG	A	C	G	A	C	A	G	GC	T	AA	AACGACGCCGCCAACGACGACGTTACCGACGACGCCGGCACCGACAACGGCGGCAAAGGCAAA	G	C	A	C	TAAATCAACTGCCGTT
7c1	G	C	A	AG	A	T	TC	AC	GGAAA	ACTTCT	TCCTCCGCCACCGAC	A	C	AAGC	ACG	CGCAAAC	T	GA	AAAT	GA	GG	A	C	G	G	C	G	G	GC	T	AC	GCCAAAGCCAAAGACGCCGACGACGTTACCGACGACGCCGGCACCCACAACGGCGGCAAAGGCAAA	G	C	A	C	TAAATCAACTGCCAAA
us	-	-	-	--	-	-	--	-	-----	GGTGAT	TCCTCCGCCGAA	A	A	AAGC	ACG	CGCAAAC	T	GA	GCTT	AG	GG	A	A	G	G	C	G	C	GA	T	AC	AACGACGCCGCCGACAACGACGACGTCGCCAAAGACGACGCCGCCGGCAACGCC	G	A	A	C	TGAACCAACTGCCACC
1-81-S2	G	C	A	AG	A	T	TC	AT	GAAAG	ACTTCT	TCCGCTTCAACA	A	C	GAAA	GAA	CGCAAAA	T	CA	GCTT	AC	GG	A	C	A	A	C	A	C	GA	T	AC	ACCGGCGACAACGACGACACCGTTGCCGACGCCAACAACGCC	G	C	A	C	TGAATCATCTGCCACC
Footnotes: Top row shows the nt position within pilE of each variable region. There are 37 regions of variation seperated by short regions of homology. The sequence present in each of the silent copies at each position is located below each nt position. The 1-81-S2 sequence is the parental sequence in this study and shown at the bottom.

### Sheet: Supp T3
											Up-/downstream sequence filtering		Group amplicons	Remove reads with ≥ 2 differences from parental or silent		Remove amplicons with fewer than 3 reads
Sample name	Experiment	Replicate #	Library ID	SRA study	SRA accession	BioProject accession	BioSample accession	# Reads	# Bases	Mean read length	# Reads	# Unique	# Unique	# Reads	# Unique	# Reads	# Unique
35mutFA_22h_a	FA1090 garP-35 22 hrs	1	33a	SRP214219	SRR9670522	PRJNA553228	SAMN12255025	5972	4717392	789.92	5283	1110	644	4837	328	4522	42
35mutFA_22h_b	FA1090 garP-35 22 hrs	2	33b	SRP214219	SRR9670511	PRJNA553228	SAMN12255041	6011	4577275	761.48	5151	1095	605	4708	291	4433	29
FA-10mut_22h	FA1090 garP-10 22 hrs		31b	SRP214219	SRR9670517	PRJNA553228	SAMN12255039	6015	4759857	791.33	4788	480	79	4768	59	4707	3
FA1090_22h_a	FA1090 grown for 22 hrs	1	1a	SRP214219	SRR9670503	PRJNA553228	SAMN12255012	10842	8628492	795.84	9752	2824	2004	8130	886	7296	109
FA1090_22h_b	FA1090 grown for 22 hrs	2	1b	SRP214219	SRR9670527	PRJNA553228	SAMN12255026	8690	6941742	798.82	7840	2492	1945	6220	825	5396	71
G4mutFA1090_22h	FA1090 G4 mutant 22 hrs		23b	SRP214219	SRR9670514	PRJNA553228	SAMN12255034	8757	6925157	790.81	7433	744	170	7354	102	7252	5
RecA6-IPTG_22h	recA6 0 IPTG 22 hrs		20a	SRP214219	SRR9670509	PRJNA553228	SAMN12255020	10227	8158624	797.75	9092	935	205	9034	153	8881	4
RecA6+IPTG_22h_a	recA6 1 mM IPTG 22 hrs	1	23a	SRP214219	SRR9670510	PRJNA553228	SAMN12255021	5141	4090877	795.74	4555	920	472	4232	232	4001	18
RecA6+IPTG_22h_b	recA6 1 mM IPTG 22 hrs	2	20b	SRP214219	SRR9670515	PRJNA553228	SAMN12255033	15315	11909036	777.61	13220	2135	1105	12416	562	11884	65
-K-IPTG_Mac_a	Macrophage recA6 -K 0 IPTG 12 hrs	1	19a	SRP214219	SRR9670506	PRJNA553228	SAMN12255019	8412	6700755	796.57	7437	711	86	7422	71	7350	1
-K-IPTG_Mac_b	Macrophage recA6 -K 0 IPTG 12 hrs	2	28b	SRP214219	SRR9670520	PRJNA553228	SAMN12255036	6166	4842998	785.44	5445	548	77	5433	65	5367	1
-K+IPTG_Mac_a	Macrophage recA6 -K +IPTG 12 hrs	1	30a	SRP214219	SRR9670523	PRJNA553228	SAMN12255022	7108	5609835	789.23	6006	845	260	5854	132	5733	15
-K+IPTG_Mac_b	Macrophage recA6 -K +IPTG 12 hrs	2	29b	SRP214219	SRR9670519	PRJNA553228	SAMN12255037	8983	6984210	777.49	7887	1047	407	7649	214	7437	20
+K-IPTG1_Mac_a	Macrophage recA6 +K 0 IPTG 12 hrs	1	31a	SRP214219	SRR9670524	PRJNA553228	SAMN12255023	5739	4522742	788.07	5116	472	67	5104	55	5049	1
+K-IPTG2_Mac_b	Macrophage recA6 +K 0 IPTG 12 hrs	2	30b	SRP214219	SRR9670518	PRJNA553228	SAMN12255038	8732	6776041	776	7721	735	107	7701	87	7614	1
+K+IPTG_Mac_a	Macrophage recA6 +K + IPTG 12 hrs	1	32a	SRP214219	SRR9670521	PRJNA553228	SAMN12255024	10040	7856093	782.48	8786	1127	360	8595	213	8385	13
+K+IPTG_Mac_b	Macrophage recA6 +K + IPTG 12 hrs	2	32b	SRP214219	SRR9670512	PRJNA553228	SAMN12255040	3542	2763803	780.29	2935	413	162	2854	91	2760	4
Innoc1_Mac_a	Macrophage recA6 inoculum	1	3a	SRP214219	SRR9670504	PRJNA553228	SAMN12255013	7865	6245248	794.06	6512	631	103	6488	80	6405	1
Innoc1_Mac_b	Macrophage recA6 inoculum	2	27b	SRP214219	SRR9670513	PRJNA553228	SAMN12255035	9104	7128006	782.95	8095	731	115	8079	100	7980	3
Footnotes: Strain names, accession numbers, reads, and number of sequences filtered during each step of filtering and analysis

### Sheet: Supp T4
1-81-S2	G	C	A	AG	A	T	TC	AT	GAAAG	ACTTCT	TCCGCTTCAACA	A	C	GAAA	GAA	CGCAAAA	T	CA	GCTT	AC	GG	A	C	A	A	C	A	C	GA	T	AC	ACCGGCGACAACGACGACACCGTTGCCGACGCCAACAACGCC	G	C	A	C	TGAATCATCTGCCACC
var	1	2	3	4	5	6	7	8	9	10	11	12	13	14	15	16	17			20	21	22	23	24	25	26	27	28	29	30	31	32	33	34	35	36	37
nt location		162				176	180-181	187-188	195-199	205-210	223-234	239	253	255-258	262-264	267-273	282			301-302	304-305	315	322	326				355	358-359			400-441
		1c5				2c1	2c1	1c4	1c4	1c5	1c3	1c5	1c5	1c5	1c5	1c5	1c5			1c5	1c5	6c1	1c5	6c1				1c5	1c5			1c1
		6c1					3c2	1c5	1c5	2c1	1c5			6c1	6c1	6c1	6c1						6c1
							6c1	2c1	2c1	6c1	2c4
								2c2	2c4		3c2
								2c4	6c1		6c1
								2c5	6c2		6c2
								3c1			long repeats
								3c2			1c3
								6c1			1c4
											2c2
Footnotes: The parental sequence is displayed in the first row. The var region and nt location for all the reigons of pilE is below. Each Var column then contains the pilS copies known to cause P- colony morphology at that specific position in the gene.
